# Domestication reprogrammed the budding yeast life cycle

**DOI:** 10.1101/2020.02.08.939314

**Authors:** Matteo De Chiara, Benjamin Barré, Karl Persson, Amadi Onyetuga Chioma, Agurtzane Irizar, Joseph Schacherer, Jonas Warringer, Gianni Liti

**Affiliations:** Université Côte d’Azur, CNRS, INSERM, IRCAN, Nice, France; Department of Chemistry and Molecular Biology, Gothenburg University, Gothenburg, Sweden; Department of Microbiology, University of Nigeria, Nsukka, Nigeria; Université de Strasbourg, CNRS, GMGM UMR 7156, Strasbourg, France

**Author notes:** These authors contributed equally to this work (Matteo De Chiara, Benjamin Barré). These authors jointly supervised this work (Jonas Warringer, Gianni Liti).

## Abstract

Domestication of plants and animals is the foundation for feeding the world population. We report that domestication of the model yeast *S. cerevisiae* reprogrammed its life cycle entirely. We tracked growth, gamete formation and cell survival across many environments for nearly 1000 genome sequenced isolates and found a remarkable dichotomy between domesticated and wild yeasts. Wild yeasts near uniformly trigger meiosis and sporulate when encountering nutrient depletions, whereas domestication relaxed selection on sexual reproduction and favoured survival as quiescent cells. Domestication also systematically enhanced fermentative over respiratory traits while decreasing stress tolerance. We show that this yeast domestication syndrome was driven by aneuploidies and gene function losses that emerged independently in multiple domesticated lineages during the specie’s recent evolutionary history. We found domestication to be the most dramatic event in budding yeast evolution, raising questions on how much domestication has distorted our understanding of this key model species.
