## Supplementary tables for "Domestication reprogrammed the budding yeast life cycle"

### Sheet: S1_Diff in stress resistance
Table S1: Differences in stress resilience. Significant (1-sided Mann-Whitney test; FDR α=0.05) differences in resilience to stresses between wild and domesticated or wine feral and other wine isolates.
Conditions	Wild clades perform better (FDR adjusted p)	Domesticated clades perform better (FDR adjusted p)	Feral wine isolates perform better (FDR adjusted p)	Not-feral wine isolate performs better (FDR adjusted p)
YPD benomyl 500 µg/ml	7.84e-26	n.s.	n.s.	n.s.
YPD caffeine 50 mM	8.16e-22	n.s.	n.s.	n.s.
YPD caffeine 40 mM	1.39e-21	n.s.	n.s.	n.s.
YP ribose 2%	1.11e-18	n.s.	n.s.	n.s.
YP xylose 2%	5.43e-18	n.s.	0.0364	n.s.
YPD benomyl 200 µg/ml	3.23e-15	n.s.	n.s.	n.s.
YP sorbitol 2%	3.96e-15	n.s.	n.s.	n.s.
YP galactose 2%	1.55e-13	n.s.	0.000599	n.s.
YPD CHX 1 µg/ml	8.54e-13	n.s.	n.s.	n.s.
YPD CHX 0.5 µg/ml	5.6e-12	n.s.	n.s.	n.s.
YPD KCl 2 M	5.6e-12	n.s.	n.s.	n.s.
YP glycerol 2%	1.03e-10	n.s.	n.s.	n.s.
YPD Mv 20 mM	2.27e-09	n.s.	n.s.	n.s.
YPD anisomycin 50 µg/ml	1.63e-08	n.s.	n.s.	n.s.
YPD EtOH 15%	1.9e-07	n.s.	n.s.	n.s.
YPD anisomycin 20 µg/ml	3.71e-07	n.s.	n.s.	n.s.
YPD, 42°C	4.13e-06	n.s.	n.s.	n.s.
YP EtOH 2%	4.06e-05	n.s.	n.s.	n.s.
YPD nystatin 10 µg/ml	0.00676	n.s.	0.031	n.s.
YPD hydroxyurea 30 mg/ml	0.015	n.s.	n.s.	n.s.
YPD CuSO4 10 mM	n.s.	2.08e-16	n.s.	n.s.
YPD fluconazole 20 µg/ml	n.s.	2.82e-06	n.s.	n.s.
YPD 6AU 600 µg/ml	n.s.	9.24e-05	n.s.	n.s.
YPD sodium metaarsenite 2.5 mM	n.s.	0.00177	n.s.	n.s.
YPD NaCl 1 M	n.s.	0.00379	n.s.	n.s.
YP acetate 2%	n.s.	n.s.	n.s.	n.s.
YPD, 14°C	n.s.	n.s.	n.s.	n.s.
YPD, 40°C	n.s.	n.s.	n.s.	n.s.
YPD anisomycin 10 µg/ml	n.s.	n.s.	n.s.	n.s.
YPD DMSO 6%	n.s.	n.s.	n.s.	n.s.
YPD formamide 4%	n.s.	n.s.	n.s.	n.s.
YPD formamide 5%	n.s.	n.s.	n.s.	n.s.
YPD LiCl 250 mM	n.s.	n.s.	n.s.	n.s.
YPD NaCl 1.5 M	n.s.	n.s.	n.s.	n.s.
YPD SDS 0.2%	n.s.	n.s.	n.s.	n.s.
n.s.=not significant (for FDR α < 0.05)

### Sheet: S2_Diff in nutrients usage
Table S2: Differences in nutrients usage. Significant (1-sided Mann-Whitney test; FDR α=0.05) differences in doubling time (d) and yield (y) between wild and domesticated isolates. Effect sizes are included.
			d			y
Source	Concentration	Element	Wild clades perform better (FDR adjusted p)	Domesticated clades perform better (FDR adjusted p)	cliff's delta	Wild clades perform better (FDR adjusted p)	Domesticated clades perform better (FDR adjusted p)	cliff's delta
Arabinose	0.5	Carbon	n.s.	0.0254418	0.234925	n.s.	n.s.	-0.151826
Arabinose	2	Carbon	n.s.	5.51161e-08	0.489951	0.00378798	n.s.	-0.252663
Arabinose	8	Carbon	n.s.	0.000154196	0.342062	n.s.	n.s.	0.0455486
Fructose	0.5	Carbon	n.s.	0.000154196	0.317811	n.s.	n.s.	-0.0626479
Fructose	2	Carbon	n.s.	n.s.	-0.0211837	n.s.	n.s.	0.0673073
Fructose	8	Carbon	0.0386087	n.s.	-0.174321	n.s.	0.00421512	0.255065
Fructose	32	Carbon	6.07303e-05	n.s.	-0.330076	n.s.	1.17977e-07	0.500959
Glucose	0.5	Carbon	n.s.	n.s.	0.100587	0.00413702	n.s.	-0.265828
Glucose	1	Carbon	6.30226e-05	n.s.	-0.31865	n.s.	n.s.	0.0551412
Glucose	2	Carbon	1.31272e-09	n.s.	-0.511451	n.s.	0.0412787	0.175951
Glucose	8	Carbon	2.31444e-11	n.s.	-0.52123	n.s.	0.00487435	0.257813
Glucose	16	Carbon	2.28965e-10	n.s.	-0.443761	n.s.	0.000281117	0.302813
Glucose	32	Carbon	n.s.	n.s.	-0.106061	n.s.	0.00101056	0.276134
Glucose	50	Carbon	0.000318076	n.s.	-0.243316	n.s.	0.00538974	0.206412
Glycerol	0.5	Carbon	n.s.	0.0010965	0.271401	n.s.	0.00038454	0.327436
Glycerol	2	Carbon	n.s.	n.s.	0.0278446	n.s.	0.00101056	0.314008
Malic_Acid		Carbon	n.s.	n.s.	0.0775037	n.s.	n.s.	-0.017979
Maltose	0.5	Carbon	0.0260594	n.s.	-0.187824	n.s.	1.2233e-05	0.405866
Maltose	2	Carbon	4.91634e-14	n.s.	-0.668508	n.s.	5.75826e-11	0.613714
Maltose	8	Carbon	6.3747e-14	n.s.	-0.678405	n.s.	1.56536e-10	0.598729
Maltose	32	Carbon	5.70432e-13	n.s.	-0.636862	n.s.	1.46655e-11	0.64852
Mannitol	2	Carbon	n.s.	0.000203093	0.302726	0.000173553	n.s.	-0.343178
Raffinose	2	Carbon	n.s.	6.7168e-05	0.35237	0.0467458	n.s.	-0.190055
Raffinose	8	Carbon	n.s.	n.s.	0.0273764	0.00023448	n.s.	-0.338254
Sucrose	2	Carbon	0.00101391	n.s.	-0.288127	n.s.	0.00225246	0.268286
Sucrose	8	Carbon	0.00178287	n.s.	-0.25262	n.s.	0.0134357	0.212819
Sucrose	32	Carbon	2.93001e-05	n.s.	-0.338032	n.s.	2.53244e-05	0.380378
Xylose	0.5	Carbon	n.s.	0.0366258	0.198611	0.0467458	n.s.	-0.193758
Xylose	2	Carbon	n.s.	5.27612e-05	0.376265	n.s.	n.s.	-0.0932967
Xylose	8	Carbon	0.00196489	n.s.	-0.22251	n.s.	0.000537856	0.365914
Adenine		Nitrogen	n.s.	n.s.	-0.0474195	n.s.	n.s.	0.0537238
Alanine		Nitrogen	n.s.	1.04397e-09	0.497653	n.s.	n.s.	-0.165818
Citrulline		Nitrogen	n.s.	0.000203973	0.322818	0.000412257	n.s.	-0.350221
Glycine		Nitrogen	n.s.	6.52435e-16	0.711677	5.05885e-08	n.s.	-0.513184
Isoleucine		Nitrogen	3.97791e-12	n.s.	-0.625918	n.s.	8.03114e-07	0.464484
Methionine		Nitrogen	n.s.	n.s.	-0.0856984	n.s.	n.s.	-0.0189182
NH4		Nitrogen	n.s.	n.s.	-0.129812	n.s.	n.s.	0.0235973
Phenylalanine		Nitrogen	n.s.	0.00512156	0.266606	0.00641018	n.s.	-0.262265
Serine		Nitrogen	n.s.	0.0366258	0.199588	n.s.	n.s.	0.0962624
Threonine		Nitrogen	3.91006e-10	n.s.	-0.552106	n.s.	1.60626e-07	0.484553
Tryptophan		Nitrogen	n.s.	n.s.	0.0567969	n.s.	n.s.	-0.124148
Valine		Nitrogen	0.0346576	n.s.	-0.186975	n.s.	0.031636	0.157923
n.s.=not significant (for FDR α < 0.05)

### Sheet: S3_List of candidate genes
Table S3: List of candidate genes. We obtained lists of candidate genes by combining GO:TERM categories for sporulation and meiosis (sporulation list) and from Matecic at al. 2010 (quiescence genes) respectively.
Sporulation	CLS
SPO7	SWC1
LDS1	ADE1
OAF1	MBA1
GPB2	IDP1
ALK2	RAD55
SHP1	FOB1
SEF1	EMI1
MUM2	GLN3
RDH54	FCY2
ECM8	FCY21
MMS4	SDS23
IML3	HNM1
MEC1	ADE5/7
CDC28	HXK2
DTR1	ADE6
PCH2	ADE3
AME1	PCL7
SPO23	SPO22
MRPL37	TOR1
UBX7	BNA2
SPS22	VPS70
KAR4	DCW1
ADY2	BAS1
CSM1	SHM2
MSH3	LCL2
RMD1	APT1
CDC7	AMD1
BDF2	ADE4
MSH5	TGL3
FMP45	ADE12
ADY3	VPS75
LRG1	PDR18
RAD57	VPS5
HED1	ADE2
DBF4	UAF30
MSH6	LCL1
BMH2	ERV2
SPO71	PRX1
TRS85	ATG8
PDS1	TCM62
CPR1	SIF2
UME6	ATG12
CHL4	SGF29
RMD5	CIT2
SWM1	BAS2
DON1	VPS41
ZIP1	ADA2
SUM1	SNF1
MCM21	GCN4
XRS2	FTR1
CTS2	FAR7
NKP1	ATG18
MUS81	RTG2
DIT2	GCN5
DIT1	ECM34
LRS4	ARD1
SNF1	ATG7
GMC1	BCY1
EMI1	FIS1
EMI2	FMC1
SPS2	POG1
SPS1	GIF1
PRB1	SAG1
RMD6	ZMS1
GPA2	NFU1
MEI4	VPS24
SPO73	SIC1
SHC1	SWI6
MAM1	SIR3
SPR6	FET3
PMD1	DCR1
GLC7	RIM11
BMH1	ATG16
DMC1	ALD3
ISC10	PMS1
MSH4	SKO1
CDC4	ATG2
CAK1	HRD1
RIM15	RTG1
DCV1	MDM20
CDC14	SYC1
OSW7	PHO85
RMD8	SUR1
HOP2	VPS30
RIM8	ATG5
ERV14
RAD6
LSG1
RMD9
CDC20
SPO74
SAE2
MND1
IME4
MDS3
SKI8
SHE10
ZIP2
RMR1
HFM1
GSC2
RME1
RSC1
SPR3
OKP1
AMA1
BNS1
SPO11
NPR3
RIM4
RIM101
SPO13
SAE3
YNG2
NDT80
SPS100
SPO12
SPO16
REC104
SPC97
SSP1
PFS1
VID28
HOP1
SPO22
SGA1
HOS4
STH1
TAO3
CSM2
MND2
YVH1
IRC18
LOH1
UBX6
SMC3
GSM1
IME2
IDS2
SWE1
REC107
TOR1
IME1
MCM22
SPC42
VPS1
SPO14
TGL4
SPO75
IRC19
UBI4
ADE16
OSW2
CRR1
MSC3
ADY4
RED1
YLR269C
CDA1
CDA2
NKP2
REC102
SPO77
CTF3
CST9
BDF1
GMC2
SUR7
SMA2
RAD10
VAN1
SPO20
RSF1
CSM3
RIM9
UBX4
PDS5
SEC14
REC114
RIM11
OSW5
MLH1
MRPS17
CIK1
MRE11
FKS3
DOM34
SPO1
FKH2
SWS2
PMS1
MKT1
RAS2
SPC98
YNL194C
SLZ1
SPS19
SPS18
MER1
CNM67
RAD50
TOF1
RIM21
MCK1
YOL019W
LDS2
RRT8
HST1
SDH5
MSH2
SPO21
NDJ1
SGO1
TGL5
IRC14
MPC54
GAC1
SPR1
SLK19
BFR1
WTM2
WTM1
SSP2
OSW1
RIM20
MUM3
SPS4
YOR338W
MEK1
MSC6
NUD1
CTF19
RAD1
RMI1
SMA1
SSN3
MEI5
SPO19
UME1
TGS1
MLH3
DDC1
CSM4
YPL205C
SSO1
REC8
SPO24
MCM16
SMK1
KAR3
AQY1
